# Plastid Genome Assembly Using Long-read Data (ptGAUL)

**DOI:** 10.1101/2022.11.19.517194

**Authors:** Wenbin Zhou, Carolina E. Armijos, Chaehee Lee, Ruisen Lu, Jeremy Wang, Tracey A. Ruhlman, Robert K. Jansen, Alan M. Jones, Corbin D. Jones

## Abstract

Although plastid genome (plastome) structure is highly conserved across most seed plants, investigations during the past two decades revealed several disparately related lineages that experienced substantial rearrangements. Most plastomes contain a large, inverted repeat and two single-copy regions and few dispersed repeats, however the plastomes of some taxa harbor long repeat sequences (>300 bp). These long repeats make it difficult to assemble complete plastomes using short-read data leading to misassemblies and consensus sequences that have spurious rearrangements. Single-molecule, long-read sequencing has the potential to overcome these challenges, yet there is no consensus on the most effective method for accurately assembling plastomes using long-read data. We generated a pipeline, ***p***las***t***id ***G***enome ***A***ssembly ***U***sing ***L***ong-read data (ptGAUL), to address the problem of plastome assembly using long-read data from Oxford Nanopore Technologies (ONT) or Pacific Biosciences platforms. We demonstrated the efficacy of the ptGAUL pipeline using 16 published long-read datasets. We showed that ptGAUL produces accurate and unbiased assemblies. Additionally, we employed ptGAUL to assemble four new *Juncus* (Juncaceae) plastomes using ONT long reads. Our results revealed many long repeats and rearrangements in *Juncus* plastomes compared with basal lineages of Poales.
