## Supplementary material for "Plastid Genome Assembly Using Long-read Data (ptGAUL)": Table S1

### Sheet: Sheet1
Tables S1. The information of available genome sequences from Juncaceae
		Comple cpGenome
Genus	Species	NCBI	Other Resources	What is available
Distichia	Distichia acicularis	No	No	matK, trnL-trnF, rbcL, atpB
	Distichia muscoides	No	No	matK, trnL-trnF, rbcL, atpB, psbK, rpoB, psbA
Juncus	Juncus acuminatus	No	No	matK, rbcL, 18S
	Juncus acutiflorus	No	No	matK, rbcL, 18S
	Juncus acutus	No	No	matK, rbcL, 18S
	Juncus alatus	Yes	-	-	check what subgenus it belongs to.
	Juncus allioides	No	No	TrnL-trnF
	Juncus alpinoarticulatus	No	No	matK
	Juncus ambiguus	No	No	matK, rbcL, 18S
	Juncus amplifolius	No	No	rpoC1, atp1, 18S
	Juncus anceps	No	No	18S
	Juncus anthelatus	No	No	rbcL, matk
	Juncus arcticus	No	No	atp1, rbcL, psbA-trnH, rpoC1, matk
	Juncus arcticus subsp. alaskanus	No	No	18S, rbcL,
	Juncus arcticus subsp. arcticus	No	No	matk, rbcL
	Juncus arcticus var. mexicanus	No	No	atp1, rbcL, trnL
	Juncus articulatus	No	No	phyB gene, rbcl, partial genome (2087 bp), matk, 18S, phyC, psbK-psbI, psbA-trnH, rpoC1,
	Juncus atratus	No	No	microsatelite sequences
	Juncus balticus	No	No	rbcL, matk, psbK-psbI, 18S, rpoB, rpoC1
	Juncus balticus subsp. ater	No	No	18S
	Juncus benghalensis	No	No	atp1
	Juncus biflorus	No	No	rbcL
	Juncus biglumis	No	No	rbcL, atp1, 18S, internal trasncribed spacer 2,
	Juncus bolanderi	No	No	rbcl
	Juncus brachycarpus	No	No	rbcl
	Juncus brachycephalus	No	No	rbcl, matk, 18S
	Juncus brevicaudatus	No	No	rbcl, matk, rpoC1m psbA-trnH,
	Juncus breweri	No	No	matk, rbcl
	Juncus bufonius	Yes	-	-
	Juncus bufonius subsp. bufonius	No	No	-
	Juncus bulbosus	No	No	matk, rbcl, atp1, 18S, psbK-psbI, psbA-trnH, rpoC1,
	Juncus bulbosus subsp. bulbosus	No	No	-
	Juncus canadensis	No	No	rbcl, matk
	Juncus capensis	No	No	atp1, matk, rbcl, 5.5S, psbA-trnH, rpoC1, trnL
	Juncus capillaceus	No	No	rbcl, psbA-trnH, rpoC1, trnL
	Juncus capitatus	No	No	rbcL, 18S, atp1, rpoC1, matk, trnL
	Juncus castaneus	No	No	matk, rbcl, 18S,
	Juncus castaneus subsp. leucochlamys	No	No	rbcl, internal transcribed sapcer, 2
	Juncus compressus	Yes	-	-
	Juncus confusus	No	No	rbcL
	Juncus conglomeratus	No	No	Paral genome (3182 bp), 18S, matk, trnL, rbcl, atp1, psbA-trnH, rpoC1,
	Juncus cooperi	No	No	18S, rbcL, atp1, rpoC1, trnL
	Juncus coriaceus	No	No	rbcL, 18S, psbA-trnH, rpoC1
	Juncus covillei	No	No	18S, matk, trnL, rbcl, atp1, psbA-trnH, rpoC1, psbK-psbI
	Juncus covillei var. covillei	No	No	18S, rbcL
	Juncus covillei var. obtusatus	No	No	18S
	Juncus debilis	No	No	18S, psbA-trnH, rpoC1
	Juncus decipiens	No	No	trnL, ndhF, matk,
	Juncus decipiens f. spiralis	No	No	ndhF
	Juncus diastrophanthus	No	No	rbcl, 18S, trnL
	Juncus dichotomus	No	No	matk, rbcl, rpoC1, trnL-trnF
	Juncus diffusissimus	No	No	rbcl, 18S
	Juncus dregeanus	No	No	18S
	Juncus drummondii	No	No	rbcl. Trnl, ndhF, atpB,
	Juncus dudleyi	No	No	rcbl, trnH-psbA, rpoC1, atpH
	Juncus effusus	Yes	-	-
	Juncus effusus subsp. pacificus	No	No	rbcl
	Juncus elliottii	No	No	matk, rbcl
	Juncus ensifolius	No	No	rbcl, matk, 18S, atp1, psbA-trnH, proC1, trnL-trnF
	Juncus falcatus	No	No	matk, 18S, rbcl
	Juncus falcatus var. sitchensis	No	No	18S
	Juncus filiformis	No	No	18S, rbcL, atp1, rpoC1, trnL-trnF,
	Juncus foliosus	No	No	18S, matk, rbcl,
	Juncus fontanesii	No	No	rpoC1, 18S
	Juncus fontanesii subsp. brachyanthus	No	No	18S
	Juncus gerardii	No	No	rbcl, matk, 18S, rps16, trnL-trnF
	Juncus gerardii subsp. atrofuscus	No	No	-
	Juncus gracilicaulis	Yes	-	-
	Juncus gracillimus	No	No	18S
	Juncus greenei	No	No	rbcl, matk
	Juncus grisebachii	Yes	-	-
	Juncus gymnocarpus	No	No	rbcl
	Juncus haenkei	No	No	rbcl, matk
	Juncus hallii	No	No	atp1, rbcl, pasbA-trnH, rpoC1, trnL-ternF
	Juncus hemiendytus	No	No	18S, rcbl,
	Juncus hesperius	No	No	matk, rbcl
	Juncus himalensis	Yes	-	-
	Juncus imbricatus	No	No	atp1, rbcL, psbA-trnH, rpoC1
	Juncus inflexus	No	Yes	rbcl, matk, trnl, WGS (long read data) SRR14298751, WGS (short read data) SRR14298745
	Juncus ingens	No	No	18S
	Juncus interior	No	No	rbcl, matk, 18S, psbA-trnH
	Juncus jacquinii	No	No	atp1
	Juncus kelloggii	No	No	matk
	Juncus kingii	No	No	rbcl
	Juncus krameri	No	No	18S
	Juncus kraussii	No	No	rbcl, rps16, trnL
	Juncus laccatus	No	No	matk, rbcl
	Juncus leucanthus	No	No	18S, 5,8S, 26S
	Juncus leucomelas	No	No	5,8S, matk, rbcl,
	Juncus lomatophyllus	No	No	atpq, matk, rcbl, rpoB, rpoC1, trnL-trnF
	Juncus longistamineus	No	No	atp1
	Juncus longistylis	No	No	matk, 18S, rbcl, psbA-trnH, rpoC1
	Juncus marginatus	No	No	rbcl, matk,
	Juncus maritimus	No	No	psbaA-ternH, atp1, rbcl, 18S, pbsk-psbI, rpoB, matK, trnL-ternF
	Juncus megacephalus	No	No	rbcl, psbA-trnH, matk
	Juncus membranaceus	No	No	atp1, psba-ternH, rpoC1
	Juncus mertensianus	No	No	psbA-ternH, matk, rbcl, 18S,
	Juncus militaris	No	No	rbcl,
	Juncus minimus	No	No	atp1
	Juncus minutulus	No	No	rbcl, 5,8S
	Juncus nevadensis	No	No	rbcl, 18S, trnL-trnF
	Juncus nodosus	No	No	rbcl, matk,
	Juncus occidentalis	No	No	matk, rbcl
	Juncus oxycarpus	No	No	trnl, psbA-trnH, rbcl, rpoC1
	Juncus oxymeris	No	No	rbcl, atp1, matk, psbA-ternH, terl-trnF
	Juncus paludosus	No	No	rbcl
	Juncus papillosus	No	No	18S
	Juncus parryi	No	No	rbcl, atpB, trnL-trnF, matk, rpoC1, trnL
	Juncus pauciflorus	No	No	18S, psbA-trnH, rpoC1
	Juncus pelocarpus	No	No	rncl, matk, ITS2 partial, 18S
	Juncus polyanthemus	No	No	RNAseq SRX12523299
	Juncus polycephalus	No	No	18S, rbcl, rpoC1
	Juncus potaninii	No	No	atp1, psba-trnH, rpoC1
	Juncus prismatocarpus	No	No	LAX2, PIN1, YUC1, ASB, GH3c,
	Juncus prismatocarpus subsp. leschenaultii	No	No	LAX2, PIN1, YUC1, ASB, GH3c,
	Juncus prominens	No	No	ATP1, psbK-psbI, rpoB, psA-trnH, rpoC1, trnL
	Juncus przewalskii	No	No	atp1
	Juncus pygmaeus	No	No	rbcl, 18S
	Juncus ranarius	No	No	rbcl, 18S, trnL
	Juncus regelii	No	No	matk, rbcl, rpoC1, trnL-trnF
	Juncus repens	No	No	matk, rbcl, 18S, psbA-ternH, rpoC1
	Juncus rigidus	No	No	rbcl, 18S,
	Juncus roemerianus	No	No	18S, rbcl, matk, microsatelite sequences
	Juncus saximontanus	No	No	rbcl
	Juncus scheuchzerioides	No	No	rbcl
	Juncus scirpoides	No	No	matk, rbcl, matk, 18S, psbK-psbI, psbA-ternH, rpoC1,
	Juncus secundus	No	No	rbcl
	Juncus setchuensis	No	No	rbcl, 18S
	Juncus setchuensis var. effusoides	No	No	18S
	Juncus sikkimensis	No	No	rbcl, 18S, atp1
	Juncus sphacelatus	No	No	18S
	Juncus squarrosus	No	No	rbcl, atp1, 28S, 18S
	Juncus stygius	No	No	rbcl, matk, atp1, rpoC1, trnL, 18S
	Juncus subcaudatus	No	No	rbcl,
	Juncus subnodulosus	No	No	atp1, rbcl, 18S, 28S, psbA-ternH, rpoC1, matk, trnL
	Juncus subsecundus	No	No	18S, psbA-trnH, rpoC1
	Juncus subtilis	No	No	rbcl,
	Juncus subulatus	No	No	atp1, psbk-psbI, rpoB, psA-trnH, rpoC1, trnL
	Juncus supiniformis	No	No	matk, rbcl
	Juncus tenuis	Yes	-	-
	Juncus thomsonii	No	No	atp1
	Juncus tiehmii	No	No	trnL-trnF
	Juncus torreyi	No	No	matk, rbcl, atpF, rpoC1, trnH-psbA
	Juncus tracyi	No	No	matk, rbcl
	Juncus triglumis	No	No	18S, atp1, rpoC1, matk
	Juncus triglumis var. albescens	No	No	18S, rbcl, ITS2, trnL
	Juncus turkestanicus	No	No	ATP1, psbK-psbI, rpoB, psA-trnH, rpoC1, trnL
	Juncus uncialis	No	No	rpoB, psbA-trnH, rpoC1, trnL-trnF,
	Juncus vaginatus	No	No	rbcl
	Juncus validus	No	No	rbcl, 18S
	Juncus validus var. validus	No	No	18S
	Juncus vaseyi	No	No	rbcl, matk,
	Juncus wallichianus	No	No	LAX2, PIN1, YUC1,
	Juncus xiphioides	No	No	atp1, rbcl, psbK-psbI, psbA-trnH, rpoC1,trnL
	Luzula abyssinica	No	No	H3, trnL-trnF, 18S
	Luzula acuminata	No	No	rbcl, matk, 18S, cob, rpoC1, atp1, 18S, trnL
	Luzula acuminata subsp. carolinae	No	No	18S
	Luzula acuminata var. acuminata	No	No	18S
	Luzula acutifolia	No	No	psbA-trbH, rpoC1,trnL, 18S
	Luzula africana	No	No	rbcl
	Luzula alpinopilosa	No	No	psbA-trnH, rpoC1, H3, trnL, 18S
	Luzula arctica	No	No	rbcl
	Luzula arcuata	No	No	matk, rcbl, trnL,
	Luzula arcuata subsp. unalaschkensis	No	No	18S, rbcl,
	Luzula atlantica	No	No	rbcl, psbK-psbI, rpoC1, 18S, trnL
	Luzula banksiana	No	No	psbA-trnH, rpoC1, trnL-trnF, 18S, 18S
	Luzula banksiana var. migrata	No	No	tnrL, 18S
	Luzula banksiana var. orina	No	No	18S
	Luzula banksiana var. rhadina	No	No	18S
	Luzula bomiensis	No	No	psbA-trnH, rpoC1, trnL, 18S
	Luzula brachyphylla	No	No	psbA-trnH, rpoC1, 18S
	Luzula bulbosa	No	No	psbA-ternH, rpoc1,trnL, 18S
	Luzula caespitosa	No	No	psbA-ternH, rpoc1,trnL, 18S
	Luzula campestris	No	No	rbcl, matk, atp1, rpoC1, trnL, 18S
	Luzula canariensis	No	No	trnL-trnF, 18S, psbA-trnH, rbcl, matk
	Luzula capitata	No	No	rbcl, rpoC1, 18S
	Luzula celata	No	No	trnL-trnF, 18S, 18S
	Luzula chilensis	No	No	18S
	Luzula colensoi	No	No	trnL-trnF, 18S, 18S
	Luzula comosa	No	No	matk, rbcl, psbA-trnH, 18S
	Luzula comosa var. comosa	No	No	matk, rbcl, psbA-trnH, 18S, trnL-trnF
	Luzula confusa	No	No	rbcl, psbA-trnH, rpoC1,
	Luzula congesta	No	No	matk, rbcl, trnL-trnF, 18S, psbA-trnH
	Luzula crenulata	No	No	18S
	Luzula crinita	No	No	trnL-trnF, 18S
	Luzula decipiens	No	No	psbA-trnH, rpoC1, trnL-trnF, 18S
	Luzula densiflora	No	No	trnL-trnF, 18S
	Luzula denticulata	No	No	trnL-trnF
	Luzula divaricata	No	No	18S, rpoC2, psbA-trnH
	Luzula divulgata	No	No	atp1, rbcl, psbK-psbI, rpoB, psbA-trnH, rpoC1, 18S, trnL-trnF
	Luzula echinata	No	No	18S, rbcl, rpoC1, trnL-trnF
	Luzula effusa	No	No	matk, rbcl, 18S, trnL-trnF,
	Luzula effusa var. chinensis	No	No	18S
	Luzula elegans	No	No	atp1, Rad21-1, rbcl, CENH3, rpoB, psbA-trnH
	Luzula excelsa	No	No	18S
	Luzula flaccida	No	No	psbA-trnH, rpoC1,trnL-trnF
	Luzula forsteri	No	No	18S, matk, rbcl,
	Luzula forsteri subsp. rhizomata	No	No	18S
	Luzula gigantea	No	No	rbcl, trnL-trnF
	Luzula glabrata	No	No	atp1, rbcl, psbA-ternH, rpoC1, 18S, trnL-trnF
	Luzula groenlandica	No	No	rbcl,
	Luzula hawaiiensis	No	No	rpoC1, trnL, trnL-trnF, 18S
	Luzula hawaiiensis var. hawaiiensis	No	No	18S, trnL
	Luzula hispanica	No	No	rbcl
	Luzula hitchcockii	No	No	rbcl, 18S, rpoC1, trnL-trnF,
	Luzula johnstonii	No	No	rbcl, matk, 18S, psbA-trnH, rpoC1, trnL-trnF
	Luzula kjellmaniana	No	No	rbcl, psbK-psbI, rpoC1, 18S, trnL
	Luzula lactea	No	No	rbcl, trnL-trnF, 18S
	Luzula lutea	No	No	psbA-trnH, rpoC1, H3, trnL-trnF, 18S
	Luzula lutescens	No	No	psbA-ternH, trnL-trnF
	Luzula luzulina	No	No	rbcl, trnL-trnF, 18S
	Luzula luzuloides	No	No	rbcl, atp1, trnL-trnF, 18S,
	Luzula mendocina	No	No	psbA-trnH, rpoC1, 18S, trnL-trnF,
	Luzula meridionalis	No	No	rbcl, 18S
	Luzula modesta	No	No	trnL-trnF, 18S
	Luzula multiflora	No	No	matk, rbcl, 18S, H3,
	Luzula multiflora subsp. frigida	No	No	rbcl,
	Luzula multiflora subsp. hibernica	No	No	trnL-trnF
	Luzula multiflora subsp. multiflora	No	No	rbcl,
	Luzula multiflora subsp. snogerupii	No	No	18S
	Luzula nivalis	No	No	18S, rbcL, atp1, rpoC1, trnL
	Luzula nivea	No	No	atp1, rbcl, trnL, CENH3, trnL-trnF
	Luzula nodulosa	No	No	atp1, matk, rbcl, pasbA-trnH, rpoC1, 18S, trnL-trnF
	Luzula novaecambriae	No	No	rbcl, psbA-trnH, rpoC1,
	Luzula oligantha	No	No	18S, trnL-trnF, rbcl
	Luzula orestera	No	No	trnL-trnF
	Luzula pallescens	No	No	rbcl, psbA-trnH, rpoC1, trnL-trnF, 18S
	Luzula parviflora	No	No	rps7, rpl2, rbcl, psbF, psbB, psbT, atpB, matk,
	Luzula parviflora subsp. fastigiata	No	No	rbcl
	Luzula parviflora subsp. parviflora	No	No	rps12, rps7, rcbl, psbF, psbT, ndhB, atpB
	Luzula pedemontana	No	No	psbA-trnH, rpoC1, trnL-trnF, 18S
	Luzula pediformis	No	No	trnL-trnF, 18S
	Luzula peruviana	No	No	18S, trnL-trnF
	Luzula picta	No	No	psbA-trnH, rpoC1, trnL-trnF, 18S
	Luzula picta var. limosa	No	No	18S
	Luzula picta var. pallida	No	No	18S
	Luzula picta var. picta	No	No	trnL-trnF, 18S,
	Luzula pilosa	No	No	rbcl, 18S
	Luzula pindica	No	No	psbA-trnH, rpoC1, trnL-trnF, 18S
	Luzula piperi	No	No	trnL-trnF, ndhF, atpB, rbcl, pasbA, 18S
	Luzula plumosa	No	No	rbcl, 18S, trnL
	Luzula pumila	No	No	trnL
	Luzula purpureosplendens	No	No	atp1, rbcL, psbA-trnH, rpoC1, matk
	Luzula racemosa	No	No	18S, trnL-trnF
	Luzula rufa	No	No	atp1, rbcL, psbA-trnH, rpoC1
	Luzula rufescens	No	No	rbcl, trnL-trnF, 18S
	Luzula seubertii	No	No	psbA-trnH, rpoC1, trnL-trnF, 18S
	Luzula spicata	No	No	rpoC1, trnL, trnL-trnF, 18S
	Luzula subcongesta	No	No	rbcl, trnL-trnF, 18S
	Luzula subsessilis	No	No	18S
	Luzula sudetica	No	No	atp1, matk, rbcl, 5.5S, psbA-trnH, rpoC1, trnL, trnL-trnF
	Luzula sylvatica	No	No	matk, atp1, rbcl, 18S, rpoC1, H3, rps16
	Luzula taurica	No	No	trnL-trnF, 18S,
	Luzula traversii	No	No	rbcl, rpoC1, 18S, trnL-trnF
	Luzula ulei	No	No	18S
	Luzula ulophylla	No	No	18S
	Luzula wahlenbergii	No	No	atp1, matk, rcbl, rpoC1, trnL-trnF, psbA-trnH
Marsippospermum	Marsippospermum gracile	No	No	atp1, rbcl, psbA-psbI, rpoC1, psbK-psbI, trnL-trnF, psbA-trnH
	Marsippospermum grandiflorum	No	No	atp1, rbcl, psbA-psbI, rpoC1, psbK-psbI, trnL-trnF, psbA-trnH
Oreojuncus	Oreojuncus monanthos	No	No	atp1, rbcl, psbA-psbI, rpoC1, psbK-psbI, trnL-trnF, psbA-trnH
	Oreojuncus trifidus	No	No	atp1, rbcl, psbA-psbI, rpoC1, psbK-psbI, trnL-trnF, psbA-trnH
Oxychloe	Oxychloe andina	No	No	atp1, rbcl, psbA-psbI, rpoC1, psbK-psbI, trnL-trnF, psbA-trnH
	Oxychloe bisexualis	No	No	atp1, rbcl, psbA-psbI, rpoC1, psbK-psbI, trnL-trnF, psbA-trnH
	Oxychloe castellanosii	No	No	atp1, rbcl, psbA-psbI, rpoC1, psbK-psbI, trnL-trnF, psbA-trnH
	Oxychloe haumaniana	No	No	atp1, rbcl, psbA-psbI, rpoC1, psbK-psbI, trnL-trnF, psbA-trnH
Patosia	Patosia clandestina	No	No	atp1, rbcl, psbA-psbI, rpoC1, psbK-psbI, trnL-trnF, psbA-trnH
Rostkovia	Rostkovia magellanica	No	No	atp1, rbcl, psbA-psbI, rpoC1, psbK-psbI, trnL-trnF, psbA-trnH

### Sheet: Sheet2
Observation
matK, trnL-trnF, rbcL, atpB
matK, trnL-trnF, rbcL, atpB, psbK, rpoB, psbA
matK, rbcL, 5.8S
matK, rbcL, 5.8S
TrnL-trnF
matK
