## Supplementary material for "Plastid Genome Assembly Using Long-read Data (ptGAUL)": Table S2

### Sheet: Sheet 1
Table S2 Gene information of four species from Poales. Potential gene loss in Juncus was highlighted by orange color.
Gene	Category of genes	Group of genes	J. effusus (NC_059754.1)	J. effusus (present study)	J. inflexus (present study)	J. validus (OP235510)	J. roemerianus (OP235509)2	Typha latifolia (NC_013823.1)	Ananas comosus (NC_026220.1)	Eriocaulon decemflorum (NC_044895.1)
accD	Other genes	Subunit of acetyl-CoA-carboxylase	0	0	0	0	0	1	1	1
atpA	Photosynthesis	Subunits of ATP synthase	1	1	1	1	1	1	1	1
atpB	Photosynthesis	Subunits of ATP synthase	1	1	1	1	1	1	1	1
atpE	Photosynthesis	Subunits of ATP synthase	1	1	1	1	1	1	1	1
atpF	Photosynthesis	Subunits of ATP synthase	1	1	1	1	1	1	1	1
atpH	Photosynthesis	Subunits of ATP synthase	1	1	1	1	1	1	1	1
atpI	Photosynthesis	Subunits of ATP synthase	1	1	1	1	1	1	1	1
ccsA	Other genes	c-type cytochrome synthesis gene	1	1	1	1	1	1	1	1
cemA	Other genes	Envelop membrane protein	1	1	1	1	1	1	1	1
clpP1	Other genes	Protease	1	1	1	1	1	1	1	1
infA	Other genes	Translational initiation factor	0	0	0	0	0	1	1	1
matK	Other genes	Maturase	1	1	1	1	1	1	1	1
ndhA	Photosynthesis	Subunits of NADH-dehydrogenase	2	2	2	0	2	1	1	1
ndhB	Photosynthesis	Subunits of NADH-dehydrogenase	2	2	2	0	2	2	2	2
ndhC	Photosynthesis	Subunits of NADH-dehydrogenase	1	1	1	0	1	1	1	1
ndhD	Photosynthesis	Subunits of NADH-dehydrogenase	1	1	1	0	1	1	1	1
ndhE	Photosynthesis	Subunits of NADH-dehydrogenase	1	1	1	0	1	1	1	1
ndhF	Photosynthesis	Subunits of NADH-dehydrogenase	1	1	1	0	1	1	1	1
ndhG	Photosynthesis	Subunits of NADH-dehydrogenase	2	2	2	0	2	1	1	1
ndhH	Photosynthesis	Subunits of NADH-dehydrogenase	2	2	2	0	2	1	1	1
ndhI	Photosynthesis	Subunits of NADH-dehydrogenase	2	2	2	0	2	1	1	1
ndhJ	Photosynthesis	Subunits of NADH-dehydrogenase	1	1	1	0	1	1	1	1
ndhK	Photosynthesis	Subunits of NADH-dehydrogenase	1	1	1	0	1	1	1	1
pbf1/psbN	Unknown	Hypothetical chloroplast reading frame	1	1	1	1	1	1	1	1
petA	Photosynthesis	Subunits of cytochrome b/f complex	1	1	1	1	1	1	1	1
petB	Photosynthesis	Subunits of cytochrome b/f complex	1	1	1	1	1	1	1	1
petD	Photosynthesis	Subunits of cytochrome b/f complex	1	1	1	1	1	1	1	1
petG	Photosynthesis	Subunits of cytochrome b/f complex	1	1	1	1	1	1	1	1
petL	Photosynthesis	Subunits of cytochrome b/f complex	1	1	1	1	1	1	1	1
petN	Photosynthesis	Subunits of cytochrome b/f complex	1	1	1	1	1	1	1	1
psaA	Photosynthesis	Subunits of photosystem I	2	2	2	2	2	1	1	1
psaB	Photosynthesis	Subunits of photosystem I	2	2	2	2	2	1	1	1
psaC	Photosynthesis	Subunits of photosystem I	1	1	1	2	1	1	1	1
psaI	Photosynthesis	Subunits of photosystem I	1	1	1	1	1	1	1	1
psaJ	Photosynthesis	Subunits of photosystem I	1	1	1	1	1	1	1	1
psbA	Photosynthesis	Subunits of photosystem II	1	1	1	1	1	1	1	1
psbB	Photosynthesis	Subunits of photosystem II	1	1	1	1	1	1	1	1
psbC	Photosynthesis	Subunits of photosystem II	1	1	1	1	1	1	1	1
psbD	Photosynthesis	Subunits of photosystem II	1	1	1	1	1	1	1	1
psbE	Photosynthesis	Subunits of photosystem II	1	1	1	1	1	1	1	1
psbF	Photosynthesis	Subunits of photosystem II	1	1	1	1	1	1	1	1
psbH	Photosynthesis	Subunits of photosystem II	1	1	1	1	1	1	1	1
psbI	Photosynthesis	Subunits of photosystem II	1	1	1	1	1	1	1	1
psbJ	Photosynthesis	Subunits of photosystem II	1	1	1	1	1	1	1	1
psbK	Photosynthesis	Subunits of photosystem II	1	1	1	1	1	1	1	1
psbL	Photosynthesis	Subunits of photosystem II	1	1	1	1	1	1	1	1
psbM	Photosynthesis	Subunits of photosystem II	1	1	1	1	1	1	1	1
psbT	Photosynthesis	Subunits of photosystem II	1	1	1	1	1	1	1	1
psbZ	Photosynthesis	Subunits of photosystem II	1	1	1	1	1	1	1	1
rbcL	Photosynthesis	Subunit of rubisco	1	1	1	1	1	1	1	1
rpl14	Self-replication	The large subunit of the ribosome (LSU)	1	1	1	1	1	1	1	1
rpl16	Self-replication	The large subunit of the ribosome (LSU)	1	1	1	1	1	1	1	1
rpl2	Self-replication	The large subunit of the ribosome (LSU)	2	2	2	2	2	2	2	2
rpl20	Self-replication	The large subunit of the ribosome (LSU)	1	1	1	1	1	1	1	1
rpl22	Self-replication	The large subunit of the ribosome (LSU)	1	1	1	1	1	1	1	1
rpl23	Self-replication	The large subunit of the ribosome (LSU)	0	0	0	0	0	2	2	2
rpl32	Self-replication	The large subunit of the ribosome (LSU)	1	1	1	1	1	1	1	1
rpl33	Self-replication	The large subunit of the ribosome (LSU)	1	1	1	1	1	1	1	1
rpl36	Self-replication	The large subunit of the ribosome (LSU)	1	1	1	1	1	1	1	1
rpoA	Self-replication	DNA dependent RNA polymerase	0	0	0	0	0	1	1	1
rpoB	Self-replication	DNA dependent RNA polymerase	1	1	1	1	1	1	1	1
rpoC1	Self-replication	DNA dependent RNA polymerase	1	1	1	1	1	1	1	1
rpoC2	Self-replication	DNA dependent RNA polymerase	1	1	1	1	1	1	1	1
rps11	Self-replication	The small subunit of the ribosome (SSU)	1	1	1	1	1	1	1	1
rps12	Self-replication	The small subunit of the ribosome (SSU)	2	2	2	2	2	2	1	2
rps14	Self-replication	The small subunit of the ribosome (SSU)	2	2	2	2	2	1	1	1
rps15	Self-replication	The small subunit of the ribosome (SSU)	2	2	2	0	2	1	1	1
rps16	Self-replication	The small subunit of the ribosome (SSU)	1	1	1	1	2	1	1	1
rps18	Self-replication	The small subunit of the ribosome (SSU)	0	0	0	0	0	1	1	1
rps19	Self-replication	The small subunit of the ribosome (SSU)	2	2	2	2	2	2	2	2
rps2	Self-replication	The small subunit of the ribosome (SSU)	1	1	1	1	1	1	1	1
rps3	Self-replication	The small subunit of the ribosome (SSU)	1	1	1	1	1	1	1	1
rps4	Self-replication	The small subunit of the ribosome (SSU)	1	1	1	1	1	1	1	1
rps7	Self-replication	The small subunit of the ribosome (SSU)	2	2	2	2	2	2	2	2
rps8	Self-replication	The small subunit of the ribosome (SSU)	1	1	1	1	1	1	1	1
rrn16	Photosynthesis	rRNA	2	2	2	2	2	2	2	2
rrn23	Photosynthesis	rRNA	2	2	2	2	2	2	2	2
rrn4.5	Photosynthesis	rRNA	2	2	2	2	2	2	2	2
rrn5	Photosynthesis	rRNA	2	2	2	2	2	2	2	2
trnA-UGC	Photosynthesis	tRNA	2	2	2	2	2	2	2	2
trnC-GCA	Photosynthesis	tRNA	1	1	1	1	1	1	1	1
trnD-GUC	Photosynthesis	tRNA	1	1	1	1	1	1	1	1
trnE-UUC	Photosynthesis	tRNA	1	1	1	1	1	1	1	1
trnF-GAA	Photosynthesis	tRNA	1	1	1	1	1	1	1	1
trnfM-CAU	Photosynthesis	tRNA	0	2	3	1	3	1	1	1
trnG-GCC	Photosynthesis	tRNA	1	1	1	1	1	1	1	0
trnG-UCC	Photosynthesis	tRNA	1	1	1	1	1	1	1	1
trnH-GUG	Photosynthesis	tRNA	2	2	2	2	2	2	2	2
trnI-CAU	Photosynthesis	tRNA	2	2	2	2	2	2	2	2
trnI-GAU	Photosynthesis	tRNA	2	2	2	2	2	2	2	2
trnK-UUU	Photosynthesis	tRNA	1	1	1	1	1	1	1	1
trnL-CAA	Photosynthesis	tRNA	2	2	2	2	2	2	2	2
trnL-UAA	Photosynthesis	tRNA	1	1	1	1	1	1	1	1
trnL-UAG	Photosynthesis	tRNA	1	1	1	1	1	1	1	1
trnM-CAU	Photosynthesis	tRNA	1	1	1	1	2	1	1	1
trnN-GUU	Photosynthesis	tRNA	2	2	2	2	2	2	2	2
trnP-UGG	Photosynthesis	tRNA	1	1	1	1	1	1	1	1
trnQ-UUG	Photosynthesis	tRNA	1	1	1	1	1	1	1	1
trnR-ACG	Photosynthesis	tRNA	2	2	2	2	2	2	2	2
trnR-UCU	Photosynthesis	tRNA	1	1	1	1	1	1	1	1
trnS-GCU	Photosynthesis	tRNA	1	1	1	1	1	1	1	1
trnS-GGA	Photosynthesis	tRNA	1	1	1	1	2	1	1	1
trnS-UGA	Photosynthesis	tRNA	1	1	1	1	1	1	1	1
trnT-GGU	Photosynthesis	tRNA	1	1	1	0	1	1	1	1
trnT-UGU	Photosynthesis	tRNA	1	1	1	1	1	1	1	1
trnV-GAC	Photosynthesis	tRNA	1	3	3	3	1	2	2	2
trnV-UAC	Photosynthesis	tRNA	1	1	1	1	1	1	1	1
trnW-CCA	Photosynthesis	tRNA	1	1	1	1	1	1	1	1
trnY-GUA	Photosynthesis	tRNA	1	1	1	1	1	1	1	1
ycf1	Unknown	Hypothetical chloroplast reading frame	0	0	0	0	0	2	2	1
ycf2	Unknown	Hypothetical chloroplast reading frame	0	0	0	0	0	2	2	2
ycf3 (pafI)	Unknown	Hypothetical chloroplast reading frame	1	1	1	1	2	1	1	1
ycf4 (pafII)	Unknown	Hypothetical chloroplast reading frame	1	1	1	1	1	1	1	1
ycf15	Unknown	Hypothetical chloroplast reading frame	0	0	0	0	0	0	0	2
ycf68	Unknown	Hypothetical chloroplast reading frame	0	0	0	0	0	0	0	2
Total unique gene number			105	106	106	93	106	113	113	114
Total gene number			129	133	134	114	136	133	132	135

### Sheet: Jucus_genes
Gene	Function	J. effusus	J. gracilicaulis	J. tenuis	J. alatus	J. bufonius	J. compressus	J. grisebachii	J. himalensis	J. roemerianus	J. validus
accD		1	1	0	1	0	0	1	1	2	1			HMMER
atpA	ATPsynthase	1	1	1	1	1	1	1	1	1	1			HMMER/blastX
atpB	ATPsynthase	1	1	1	1	1	1	1	1	1	1			Chloe/blastX/HMMER
atpE	ATPsynthase	1	1	1	1	1	1	1	1	1	1			Chloe
atpF	ATPsynthase	1	1	1	1	1	1	1	1	1	1
atpH	ATPsynthase	1	1	1	1	1	1	1	1	1	1
atpI	ATPsynthase	1	1	1	1	1	1	1	1	1	1
ccsA	cytochrome b/f complex	1	1	1	1	1	1	1	1	1	1
cemA	plastid maintenance and intracellular communication	1	1	1	1	1	1	1	1	1	1
clpP1		1	2	1	1	2	1	1	1	1	1
infA		1	2	1	1	1	1	1	1	1	1
matK	group II intron splicing	1	1	1	1	1	1	1	1	1	1
ndhA	NADH deshydrogenase	2	0	2	0	2	2	0	0	2	0
ndhB	NADH deshydrogenase	2	2	2	0	2	2	0	0	2	0
ndhC	NADH deshydrogenase	1	0	1	0	1	1	0	0	1	0
ndhD	NADH deshydrogenase	1	2	1	2	1	1	2	2	1	2
ndhE	NADH deshydrogenase	1	0	1	0	1	1	0	0	1	0
ndhF	NADH deshydrogenase	1	0	1	0	1	1	0	0	1	0
ndhG	NADH deshydrogenase	2	0	2	0	2	2	0	0	2	0
ndhH	NADH deshydrogenase	2	0	2	0	2	2	0	0	2	0
ndhI	NADH deshydrogenase	2	0	2	0	2	2	0	0	2	0
ndhJ	NADH deshydrogenase	1	0	1	0	1	1	0	0	1	0
ndhK	NADH deshydrogenase	1	0	1	0	1	1	0	0	1	0
pafI	photosynthesis	1	1	1	1	1	1	1	1	2	1
pafII	photosynthesis	1	1	1	1	1	1	1	1	1	1
pbf1	photosynthesis	1	1	1	1	1	1	1	1	1	1
petA	photosynthesis	1	1	1	1	1	1	1	1	1	1
petB	photosynthesis	1	1	1	1	1	1	1	1	1	1
petD	photosynthesis	1	1	1	1	1	1	1	1	1	1
petG	photosynthesis	1	1	1	1	1	1	1	1	1	1
petL	photosynthesis	1	1	1	1	1	1	1	1	1	1
petN	photosynthesis	1	1	1	1	1	1	1	1	1	1
psaA	photosynthesis	2	2	2	2	2	2	2	2	2	2
psaB	photosynthesis	2	2	2	2	2	2	2	2	2	2
psaC	photosynthesis	1	2	1	2	1	1	2	2	1	2
psaI	photosynthesis	1	1	1	1	1	1	1	1	1	1
psaJ	photosynthesis	1	1	1	1	1	1	1	1	1	1
psb30		2	2	2	2	2	2	2	2	2	2
psbA	photosynthesis	1	1	1	1	1	1	1	1	1	1
psbB	photosynthesis	1	1	1	1	1	1	1	1	1	1
psbC	photosynthesis	1	1	1	1	1	1	1	1	1	1
psbD	photosynthesis	1	1	1	1	1	1	1	1	1	1
psbE	photosynthesis	1	1	1	1	1	1	1	1	1	1
psbF	photosynthesis	1	1	1	1	1	1	1	1	1	1
psbH	photosynthesis	1	1	1	1	1	1	1	1	1	1
psbI	photosynthesis	1	1	1	1	1	1	1	1	1	1
psbJ	photosynthesis	1	1	1	1	1	1	1	1	1	1
psbK	photosynthesis	1	1	1	1	1	1	1	1	1	1
psbL	photosynthesis	1	1	1	1	1	1	1	1	1	1
psbM	photosynthesis	1	1	1	1	1	1	1	1	1	1
psbT	photosynthesis	1	1	1	1	1	1	1	1	1	1
psbZ	photosynthesis	1	1	1	1	1	1	1	1	1	1
rbcL	photosynthesis	1	1	1	1	1	1	1	1	1	1
rpl2	ribosomal proteins	2	2	2	2	2	2	2	2	2	2
rpl14	ribosomal proteins	1	2	1	1	1	1	1	1	1	1
rpl16	ribosomal proteins	1	2	1	1	1	1	1	1	1	1
rpl20	ribosomal proteins	1	1	1	1	1	1	1	1	1	1
rpl22	ribosomal proteins	1	2	1	1	1	1	1	1	1	2
rpl23	ribosomal proteins	2	2	2	2	2	2	2	2	2	2
rpl32	ribosomal proteins	1	1	1	1	1	1	1	1	1	1
rpl33	ribosomal proteins	1	1	1	1	1	1	1	1	1	1
rpl36	ribosomal proteins	1	2	1	1	1	1	1	1	1	1
rpoB	RNA polymerase	1	1	1	1	1	1	1	1	1	1
rpoC1	RNA polymerase	1	1	1	1	1	1	1	1	1	1
rpoC2	RNA polymerase	1	1	1	1	1	1	1	1	1	1
rps2	photosystem assembly/stability factors	1	1	1	1	1	1	1	1	1	1
rps3	photosystem assembly/stability factors	1	2	1	1	1	1	1	1	1	1
rps4	photosystem assembly/stability factors	1	1	1	1	1	1	1	1	1	1
rps7	photosystem assembly/stability factors	2	2	2	2	2	2	2	1	2	2
rps8	photosystem assembly/stability factors	1	2	1	1	1	1	1	1	1	1
rps11	photosystem assembly/stability factors	1	1	1	1	0	1	1	1	1	1
rps12	photosystem assembly/stability factors	2	2	2	2	2	2	2	1	2	2
rps12-fragment	photosystem assembly/stability factors	2	2	2	1	2	2	1	1	1	1
rps14	photosystem assembly/stability factors	2	2	2	2	2	2	2	2	2	2
rps15	photosystem assembly/stability factors	2	0	2	0	2	2	0	0	2	0
rps16	photosystem assembly/stability factors	1	1	1	1	1	1	1	1	2	1
rps18		1	0	1	0	1	1	0	0	0	0
rps19	photosystem assembly/stability factors	2	2	2	2	1	2	2	2	2	2
rrn4.5	ribosomal RNAs	2	2	2	2	2	2	2	2	2	2
rrn5	ribosomal RNAs	2	2	2	2	2	2	2	2	2	2
rrn16	ribosomal RNAs	2	2	2	2	2	2	2	2	2	2
rrn23	ribosomal RNAs	2	2	2	2	2	2	2	2	2	2
trnA-UGC	transfer RNAs	2	2	2	2	2	2	2	2	2	2
trnC-GCA	transfer RNAs	1	1	1	1	1	1	1	1	1	1
trnD-GUC	transfer RNAs	1	1	1	1	1	1	1	1	1	1
trnE-UUC	transfer RNAs	1	1	1	1	1	1	1	1	1	1
trnF-GAA	transfer RNAs	1	1	1	1	1	1	1	1	1	1
trnfM-CAU	transfer RNAs	0	2	0	1	1	1	1	1	1	1
trnG-GCC	transfer RNAs	1	1	1	1	1	1	1	1	1	1
trnG-UCC	transfer RNAs	1	1	1	1	1	1	1	1	1	1
trnH-GUG	transfer RNAs	2	2	2	2	2	2	2	2	2	2
trnI-CAU	transfer RNAs	2	2	2	2	2	2	2	2	2	2
trnI-GAU	transfer RNAs	2	2	2	2	2	2	2	2	2	2
trnK-UUU	transfer RNAs	1	1	1	1	1	1	1	1	1	1
trnL-CAA	transfer RNAs	2	2	2	2	2	2	2	2	2	2
trnL-UAA	transfer RNAs	1	1	1	1	1	1	1	1	1	1
trnL-UAG	transfer RNAs	1	1	1	1	1	1	1	1	1	1
trnM-CAU	transfer RNAs	1	2	1	1	1	1	1	1	2	1
trnN-GUU	transfer RNAs	2	2	2	2	2	2	2	2	2	2
trnP-UGG	transfer RNAs	1	1	1	1	1	1	1	1	1	1
trnQ-UUG	transfer RNAs	1	1	1	1	1	1	1	1	1	1
trnR-ACG	transfer RNAs	2	2	2	2	2	2	2	2	2	2
trnR-UCU	transfer RNAs	1	1	1	1	1	1	1	1	1	1
trnS-GCU	transfer RNAs	1	1	1	1	1	1	1	1	1	1
trnS-GGA	transfer RNAs	1	1	1	1	1	1	1	1	2	1
trnS-UGA	transfer RNAs	1	1	1	1	1	1	1	1	1	1
trnT-GGU	transfer RNAs	1	1	1	0	1	1	0	0	1	0
trnT-UGU	transfer RNAs	1	1	1	1	1	1	1	1	1	1
trnV-GAC	transfer RNAs	1	1	1	2	2	1	2	2	1	2
trnV-UAC	transfer RNAs	1	1	1	1	1	1	1	1	1	1
trnW-CCA	transfer RNAs	1	1	1	1	1	1	1	1	1	1
trnY-GUA	transfer RNAs	1	1	1	1	1	1	1	1	1	1
ycf1		0	0	0	2	0	0	0	2	2	1
Total		138	135	137	124	138	138	122	122	144	124

### Sheet: NCBI_vs_our_annotation
		J. effusus	J. gracilicaulis	J. tenuis	J. alatus	J. bufonius	J. compressus	J. grisebachii	J. himalensis	J. roemerianus	J. validus
NCBI	CDS	87	79	87	74	91	89	73	71	-	-
	Gene	130	126	133	117	136	134	118	117	-	-
	tRNA	35	39	38	35	37	37	37	38	-	-
	rRNA	8	8	8	8	8	8	8	8	-	-
Total		130	126	133	117	136	134	118	117	-	-
Our annotation	CDS	92	88	92	79	92	93	76	77	97	78
	Gene	138	135	137	124	138	138	122	122	144	124
	tRNA	36	39	36	37	38	37	37	37	39	37
	rRNA	8	8	8	8	8	8	8	8	8	8
Total		136	135	136	124	138	138	121	122	144	123
