## Supplementary material for "Plastid Genome Assembly Using Long-read Data (ptGAUL)": Table S3

### Sheet: Sheet1
Table S3 The number of dispersed repeats in seven Poales species.
	Typhaceae	Bromeliaceae	Eriocaulaceae	Juncaceae
Size class	Typha latifolia	Ananas comosus	Eriocaulon decemflorum	Juncus effusus	Juncus inflexus	Juncus roemerianus	Juncus validus
17-30	38	39	22	59	30	48	48
31-60	9	18	16	54	34	27	65
61-200	0	0	5	61	51	47	59
201-1000	0	0	0	36	26	22	30
>1000	0	0	0	0	0	2	0
Total	47	57	43	210	141	146	202
