## Supplementary material for "Plastid Genome Assembly Using Long-read Data (ptGAUL)": Table S4

### Sheet: Sheet1
Table S4 Largest tandem repeat region in four Juncus
	Start	End	Size	Genes inside
J. effusus	7842	14435	6594	rps12 exon1, clpP
J. inflexus	7811	14430	6620	clpP
J. roemerianus	32450	37465	5016	rps12 exon1, clpP
J. validus	7829	12477	4649	rps12 exon1, clpP
